# Role of Epigenetics in Unicellular to Multicellular Transition in *Dictyostelium*

**DOI:** 10.1101/2020.09.03.282152

**Authors:** Simon Yuan Wang, Elizabeth Ann Pollina, I-Hao Wang, Henry L. Bushnell, Ken Takashima, Colette Fritsche, George Sabin, Paul Lieberman Greer, Eric Lieberman Greer

## Abstract

The evolution of multicellularity is a critical event that remains incompletely understood. We use the social amoeba, *Dictyostelium discoideum,* one of the rare organisms that exists in both unicellular and multicellular stages, to examine the role of epigenetics in regulating multicellularity. While transitioning to multicellular states, patterns of H3K4 methylation and H3K27 acetylation significantly change. By combining transcriptomics, epigenomics, chromatin accessibility, and syntenic analyses with other unicellular and multicellular organisms, we identify 52 conserved genes, which are specifically accessible and expressed during multicellular states. We validated that four of these genes, including the H3K27 deacetylase *hdaD,* are necessary and that an SMC-like gene, *smcl1,* is sufficient for multicellularity. These results highlight the importance of epigenetics in reorganizing chromatin architecture to facilitate the evolution of multicellularity.

**One Sentence Summary:** Epigenetic regulation of multicellularity
