## Supplementary material for "Role of Epigenetics in Unicellular to Multicellular Transition in *Dictyostelium*": Table S7

### Sheet: Multicellular Syntenic List
Syntenic Gene Open in Multicellular Dictyostelium and C. elegans	Syntenic Gene Open in Multicellular Dictyostelium and C. elegans (Gene name)	Syntenic Gene Open in Multicellular Dictyostelium and C. elegans with Higher Gene Expression in Multicellular Stages	Syntenic Gene Open in Multicellular Dictyostelium and C. elegans with Higher Gene Expression in Multicellular Stages (Gene Name)
DDB_G0267400	hspD	DDB_G0267588	pikI
DDB_G0267402	H3a	DDB_G0274743	pisA
DDB_G0267418	sahA	DDB_G0274899	DDB_G0274899
DDB_G0267508	DDB_G0267508	DDB_G0275295	galE
DDB_G0267538	DDB_G0267538	DDB_G0276567	DDB_G0276567
DDB_G0267546	DDB_G0267546	DDB_G0276657	npcB
DDB_G0267588	pikI	DDB_G0276757	sigH
DDB_G0267638	DDB_G0267638	DDB_G0277581	DDB_G0277581
DDB_G0267650	ireA	DDB_G0277879	ugpB
DDB_G0267708	vps25	DDB_G0278181	DDB_G0278181
DDB_G0267730	dst2	DDB_G0278501	DDB_G0278501
DDB_G0267752	DDB_G0267752	DDB_G0279267	hdaD
DDB_G0267874	DDB_G0267874	DDB_G0279943	DDB_G0279943
DDB_G0267886	DDB_G0267886	DDB_G0280091	DDB_G0280091
DDB_G0267960	cog4	DDB_G0280425	DDB_G0280425
DDB_G0267974	DDB_G0267974	DDB_G0280761	DDB_G0280761
DDB_G0268024	hdaA	DDB_G0280955	DDB_G0280955
DDB_G0268044	DDB_G0268044	DDB_G0280975	racE
DDB_G0268056	sptA	DDB_G0280979	pcmA
DDB_G0268068	rab6	DDB_G0281387	srfA
DDB_G0268258	kif12	DDB_G0281401	DDB_G0281401
DDB_G0268320	DDB_G0268320	DDB_G0281895	mrkC
DDB_G0268424	DDB_G0268424	DDB_G0281977	DDB_G0281977
DDB_G0268516	tbcD	DDB_G0282715	DDB_G0282715
DDB_G0268620	pkbA	DDB_G0283161	DDB_G0283161
DDB_G0269106	cahA	DDB_G0283437	ammr1
DDB_G0269144	hspB	DDB_G0283549	DDB_G0283549
DDB_G0269154	modA	DDB_G0284251	DDB_G0284251
DDB_G0269282	DDB_G0269282	DDB_G0284617	DDB_G0284617
DDB_G0269290	nap1	DDB_G0285323	atg9
DDB_G0269778	DDB_G0269778	DDB_G0285703	hipA
DDB_G0269800	DDB_G0269800	DDB_G0285973	DDB_G0285973
DDB_G0269982	DDB_G0269982	DDB_G0286145	DDB_G0286145
DDB_G0270110	dhx33	DDB_G0286413	DDB_G0286413
DDB_G0270118	DDB_G0270118	DDB_G0286603	DDB_G0286603
DDB_G0270128	DDB_G0270128	DDB_G0288013	smcl1
DDB_G0270186	DDB_G0270186	DDB_G0288677	cdk5
DDB_G0270272	uae1	DDB_G0289553	act1
DDB_G0270392	cpsf2	DDB_G0289953	DDB_G0289953
DDB_G0271052	snf2b	DDB_G0290163	tom1
DDB_G0271338	taf7	DDB_G0290279	dgat2
DDB_G0271388	cog8	DDB_G0290377	agnB
DDB_G0271564	pdhX	DDB_G0291434	pdi2
DDB_G0271730	DDB_G0271730	DDB_G0291478	DDB_G0291478
DDB_G0271760	ipkA1	DDB_G0291714	abcB3
DDB_G0271962	DDB_G0271962	DDB_G0291716	DDB_G0291716
DDB_G0272006	DDB_G0272006	DDB_G0291972	culA
DDB_G0272054	DDB_G0272054	DDB_G0292112	galK
DDB_G0272116	ppp4c	DDB_G0292190	DDB_G0292190
DDB_G0272246	prsB	DDB_G0293154	DDB_G0293154
DDB_G0272542	prkag	DDB_G0293834	wasA
DDB_G0272760	mcm6	DDB_G0293978	gxcJ
DDB_G0272869	sun1
DDB_G0272871	ssu72
DDB_G0272953	DDB_G0272953
DDB_G0273003	snrpD3
DDB_G0274345	DDB_G0274345
DDB_G0274503	plk
DDB_G0274537	DDB_G0274537
DDB_G0274595	catA
DDB_G0274643	DDB_G0274643
DDB_G0274743	pisA
DDB_G0274789	DDB_G0274789
DDB_G0274871	hgsB
DDB_G0274899	DDB_G0274899
DDB_G0274917	vps13B
DDB_G0274995	DDB_G0274995
DDB_G0275295	galE
DDB_G0275305	DDB_G0275305
DDB_G0275399	DDB_G0275399
DDB_G0275443	helB1
DDB_G0275517	gtf2h3
DDB_G0275595	DDB_G0275595
DDB_G0275619	pppB
DDB_G0275881	rpl13a
DDB_G0276089	DDB_G0276089
DDB_G0276091	cldB
DDB_G0276115	dph5
DDB_G0276283	utp13
DDB_G0276299	agnA
DDB_G0276355	dhcA
DDB_G0276395	acapB
DDB_G0276423	hira
DDB_G0276425	nutf2
DDB_G0276443	usp7
DDB_G0276461	DDB_G0276461
DDB_G0276471	DDB_G0276471
DDB_G0276493	eIF6
DDB_G0276567	DDB_G0276567
DDB_G0276657	npcB
DDB_G0276673	DDB_G0276673
DDB_G0276757	sigH
DDB_G0276973	nramp1
DDB_G0277041	rheb
DDB_G0277143	gpbA
DDB_G0277155	tom40
DDB_G0277165	DDB_G0277165
DDB_G0277217	DDB_G0277217
DDB_G0277223	dgkA
DDB_G0277303	phesB
DDB_G0277353	DDB_G0277353
DDB_G0277371	pabpn1
DDB_G0277391	DDB_G0277391
DDB_G0277419	DDB_G0277419
DDB_G0277437	nubp1
DDB_G0277449	DDB_G0277449
DDB_G0277493	cct6
DDB_G0277515	DDB_G0277515
DDB_G0277581	DDB_G0277581
DDB_G0277849	dymA
DDB_G0277861	patA
DDB_G0277879	ugpB
DDB_G0277905	snfA
DDB_G0277927	mybH
DDB_G0278181	DDB_G0278181
DDB_G0278285	copB2
DDB_G0278341	DDB_G0278341
DDB_G0278413	ppcdc
DDB_G0278425	DDB_G0278425
DDB_G0278501	DDB_G0278501
DDB_G0278683	DDB_G0278683
DDB_G0278691	DDB_G0278691
DDB_G0278709	DDB_G0278709
DDB_G0278829	DDB_G0278829
DDB_G0278895	cldA
DDB_G0278943	DDB_G0278943
DDB_G0279109	eif3C
DDB_G0279141	ap1b1
DDB_G0279167	topbp1
DDB_G0279179	DDB_G0279179
DDB_G0279183	kil2
DDB_G0279193	rpb1
DDB_G0279217	DDB_G0279217_RTE
DDB_G0279265	DDB_G0279265
DDB_G0279267	hdaD
DDB_G0279279	DDB_G0279279
DDB_G0279371	utp14
DDB_G0279421	DDB_G0279421
DDB_G0279477	DDB_G0279477
DDB_G0279557	DDB_G0279557
DDB_G0279649	acapA
DDB_G0279943	DDB_G0279943
DDB_G0279959	eco1
DDB_G0280017	DDB_G0280017
DDB_G0280079	ada2
DDB_G0280091	DDB_G0280091
DDB_G0280133	DDB_G0280133
DDB_G0280321	fhkE
DDB_G0280377	DDB_G0280377
DDB_G0280423	DDB_G0280423
DDB_G0280425	DDB_G0280425
DDB_G0280489	wdr46
DDB_G0280525	DDB_G0280525
DDB_G0280761	DDB_G0280761
DDB_G0280797	DDB_G0280797
DDB_G0280823	rps6
DDB_G0280891	pigV
DDB_G0280955	DDB_G0280955
DDB_G0280963	rrpC
DDB_G0280975	racE
DDB_G0280979	pcmA
DDB_G0281045	DDB_G0281045
DDB_G0281089	prkab
DDB_G0281163	cog2
DDB_G0281241	coq2
DDB_G0281261	DDB_G0281261
DDB_G0281337	rab14
DDB_G0281387	srfA
DDB_G0281401	DDB_G0281401
DDB_G0281441	ercc6
DDB_G0281471	pdkA
DDB_G0281521	DDB_G0281521
DDB_G0281567	fhkC
DDB_G0281569	tor
DDB_G0281585	cpsf1
DDB_G0281649	mkcE
DDB_G0281651	ppme1
DDB_G0281835	DDB_G0281835
DDB_G0281895	mrkC
DDB_G0281907	DDB_G0281907
DDB_G0281977	DDB_G0281977
DDB_G0282075	xpnpep3
DDB_G0282181	nvl
DDB_G0282191	polA1
DDB_G0282243	nhp2l1
DDB_G0282293	rnpA
DDB_G0282297	forB
DDB_G0282529	rbbD
DDB_G0282581	wdr45l
DDB_G0282607	crsA
DDB_G0282627	vps15
DDB_G0282695	DDB_G0282695
DDB_G0282715	DDB_G0282715
DDB_G0282731	polA2
DDB_G0282759	DDB_G0282759
DDB_G0282825	yipf6
DDB_G0282835	srfB
DDB_G0282849	DDB_G0282849
DDB_G0282955	DDB_G0282955
DDB_G0283073	orcA
DDB_G0283075	DDB_G0283075
DDB_G0283161	DDB_G0283161
DDB_G0283189	DDB_G0283189
DDB_G0283275	DDB_G0283275
DDB_G0283329	mcfO
DDB_G0283437	ammr1
DDB_G0283549	DDB_G0283549
DDB_G0283605	yakA
DDB_G0283617	cdc25
DDB_G0283627	prsC
DDB_G0283661	ddx3
DDB_G0283709	osbH
DDB_G0283819	DDB_G0283819
DDB_G0283859	DDB_G0283859
DDB_G0283861	DDB_G0283861
DDB_G0283983	hfnA
DDB_G0284017	ddx10
DDB_G0284019	DDB_G0284019
DDB_G0284071	rnrA
DDB_G0284251	DDB_G0284251
DDB_G0284257	dph1
DDB_G0284313	tbcC
DDB_G0284319	sympk
DDB_G0284405	mrpl15
DDB_G0284489	pdkB
DDB_G0284501	gxcQ
DDB_G0284533	rps13
DDB_G0284555	sf3b2
DDB_G0284557	DDB_G0284557
DDB_G0284597	csn5
DDB_G0284617	DDB_G0284617
DDB_G0284685	mpi
DDB_G0284831	4cl1
DDB_G0284857	cdipt
DDB_G0284865	ubcB
DDB_G0284955	DDB_G0284955
DDB_G0285111	snpA
DDB_G0285323	atg9
DDB_G0285349	anapc1
DDB_G0285381	polD1
DDB_G0285415	nup85
DDB_G0285437	DDB_G0285437
DDB_G0285515	ppan
DDB_G0285579	nup107
DDB_G0285703	hipA
DDB_G0285847	rbbE
DDB_G0285901	DDB_G0285901
DDB_G0285927	DDB_G0285927
DDB_G0285973	DDB_G0285973
DDB_G0286013	repE
DDB_G0286051	leo1
DDB_G0286069	ku70
DDB_G0286143	DDB_G0286143
DDB_G0286145	DDB_G0286145
DDB_G0286191	atg8
DDB_G0286221	pigC
DDB_G0286331	DDB_G0286331
DDB_G0286353	erkA
DDB_G0286355	mhcA
DDB_G0286403	smc4
DDB_G0286413	DDB_G0286413
DDB_G0286443	DDB_G0286443
DDB_G0286459	DDB_G0286459
DDB_G0286479	DDB_G0286479
DDB_G0286603	DDB_G0286603
DDB_G0286931	DDB_G0286931
DDB_G0286941	DDB_G0286941
DDB_G0287053	lsm4
DDB_G0287055	vps13F
DDB_G0287125	proA
DDB_G0287197	ncbp2
DDB_G0287203	elof1
DDB_G0287243	DDB_G0287243
DDB_G0287259	cdh1
DDB_G0287269	ccbl
DDB_G0287273	wdr5
DDB_G0287331	DDB_G0287331
DDB_G0287393	mlh1
DDB_G0287423	DDB_G0287423
DDB_G0287425	DDB_G0287425
DDB_G0287497	nup133
DDB_G0287695	DDB_G0287695
DDB_G0287697	DDB_G0287697
DDB_G0287815	DDB_G0287815
DDB_G0287817	wdr24
DDB_G0287959	DDB_G0287959
DDB_G0287987	elp
DDB_G0288013	smcl1
DDB_G0288073	DDB_G0288073
DDB_G0288175	DDB_G0288175
DDB_G0288181	hspA
DDB_G0288203	DDB_G0288203
DDB_G0288223	anapc3
DDB_G0288321	dgtA
DDB_G0288373	efbA
DDB_G0288387	accA
DDB_G0288465	DDB_G0288465
DDB_G0288473	DDB_G0288473
DDB_G0288485	pikD
DDB_G0288613	erf1
DDB_G0288677	cdk5
DDB_G0288689	DDB_G0288689
DDB_G0288723	DDB_G0288723
DDB_G0288747	DDB_G0288747
DDB_G0288985	purN
DDB_G0289053	DDB_G0289053
DDB_G0289097	DDB_G0289097
DDB_G0289173	arfA
DDB_G0289175	DG1091
DDB_G0289199	DDB_G0289199
DDB_G0289265	DDB_G0289265
DDB_G0289367	agnE
DDB_G0289379	syn1A
DDB_G0289553	act1
DDB_G0289953	DDB_G0289953
DDB_G0290075	DDB_G0290075
DDB_G0290163	tom1
DDB_G0290221	arv1
DDB_G0290279	dgat2
DDB_G0290299	DDB_G0290299
DDB_G0290325	espl1
DDB_G0290377	agnB
DDB_G0290397	fthS
DDB_G0290491	DDB_G0290491
DDB_G0290721	DDB_G0290721
DDB_G0290745	pabpc1B
DDB_G0290799	DDB_G0290799
DDB_G0291037	rpb6
DDB_G0291059	DDB_G0291059
DDB_G0291071	DDB_G0291071
DDB_G0291133	DDB_G0291133
DDB_G0291235	ranA
DDB_G0291350	DDB_G0291350
DDB_G0291370	DDB_G0291370
DDB_G0291376	adi1
DDB_G0291380	atr1
DDB_G0291386	DDB_G0291386
DDB_G0291412	srp72
DDB_G0291434	pdi2
DDB_G0291478	DDB_G0291478
DDB_G0291490	pigT
DDB_G0291588	ddx55
DDB_G0291590	rexo1
DDB_G0291714	abcB3
DDB_G0291716	DDB_G0291716
DDB_G0291780	wbp1
DDB_G0291816	DDB_G0291816
DDB_G0291836	DDB_G0291836
DDB_G0291896	DDB_G0291896
DDB_G0291972	culA
DDB_G0292002	ergic3
DDB_G0292022	ubr7
DDB_G0292112	galK
DDB_G0292190	DDB_G0292190
DDB_G0292262	myoM
DDB_G0292304	mrkA
DDB_G0292320	DDB_G0292320
DDB_G0292388	rpl27a
DDB_G0292404	sti1
DDB_G0292494	DDB_G0292494
DDB_G0292682	DDB_G0292682
DDB_G0292724	taf2
DDB_G0292748	DDB_G0292748
DDB_G0292780	DDB_G0292780
DDB_G0292784	cog6
DDB_G0292786	rad50
DDB_G0292846	DDB_G0292846
DDB_G0293032	DDB_G0293032
DDB_G0293106	DDB_G0293106
DDB_G0293128	DDB_G0293128
DDB_G0293154	DDB_G0293154
DDB_G0293168	ddx17
DDB_G0293218	vps35
DDB_G0293234	DDB_G0293234
DDB_G0293244	DDB_G0293244
DDB_G0293412	DDB_G0293412
DDB_G0293438	abcB2
DDB_G0293508	DDB_G0293508
DDB_G0293512	DDB_G0293512
DDB_G0293526	racC
DDB_G0293558	pabpc1A
DDB_G0293560	rpa2
DDB_G0293596	DDB_G0293596
DDB_G0293606	DDB_G0293606
DDB_G0293618	pncA
DDB_G0293674	DDB_G0293674
DDB_G0293678	DDB_G0293678
DDB_G0293770	DDB_G0293770
DDB_G0293834	wasA
DDB_G0293918	tert
DDB_G0293936	exoc6
DDB_G0293978	gxcJ
DDB_G0294407	helF
DDB_G0304561	DDB_G0304561

### Sheet: Unicellular Syntenic List
Syntenic Gene Open in Unicellular Dictyostelium and S. pombe	Syntenic Gene Open in Unicellular Dictyostelium and S. pombe (Gene name)	Syntenic Gene Open in Unicellular Dictyostelium and S. pombe with Higher Gene Expression in Unicellular Stage	Syntenic Gene Open in Unicellular Dictyostelium and S. pombe with Higher Gene Expression in Unicellular Stage (Gene Name)
DDB_G0267382	corA	DDB_G0267822	DDB_G0267822
DDB_G0267424	amtC	DDB_G0267824	DDB_G0267824
DDB_G0267452	sonA	DDB_G0268302	rpl38
DDB_G0267556	DDB_G0267556	DDB_G0269196	tubB
DDB_G0267822	DDB_G0267822	DDB_G0269234	act8
DDB_G0267824	DDB_G0267824	DDB_G0269972	sas10
DDB_G0267884	alg12	DDB_G0270380	rpl30
DDB_G0268014	gtf2h1	DDB_G0270424	rpl35a
DDB_G0268302	rpl38	DDB_G0271298	rpl27
DDB_G0268902	DDB_G0268902	DDB_G0271976	rpl32
DDB_G0269006	DDB_G0269006	DDB_G0272030	DDB_G0272030
DDB_G0269102	arcD	DDB_G0272210	idhM
DDB_G0269106	cahA	DDB_G0272236	aspS1
DDB_G0269144	hspB	DDB_G0272308	rps29
DDB_G0269154	modA	DDB_G0272781	pmmB
DDB_G0269188	snwA	DDB_G0274131	act17
DDB_G0269196	tubB	DDB_G0274561	act21
DDB_G0269234	act8	DDB_G0274627	eif3D
DDB_G0269334	DDB_G0269334	DDB_G0275049	DDB_G0275049
DDB_G0269734	DDB_G0269734	DDB_G0275075	DDB_G0275075
DDB_G0269742	cdsA	DDB_G0275895	cchl
DDB_G0269772	psmB3	DDB_G0276299	agnA
DDB_G0269790	gaa	DDB_G0276335	pyr1-3
DDB_G0269948	tnpo	DDB_G0276871	rpl10a
DDB_G0269972	sas10	DDB_G0276973	nramp1
DDB_G0270120	sdhB	DDB_G0277803	rpl4
DDB_G0270156	DDB_G0270156	DDB_G0279207	rps19
DDB_G0270272	uae1	DDB_G0280755	ubqB
DDB_G0270378	DDB_G0270378	DDB_G0281565	rpl19
DDB_G0270380	rpl30	DDB_G0282741	ddx18
DDB_G0270392	cpsf2	DDB_G0283309	DDB_G0283309
DDB_G0270424	rpl35a	DDB_G0283701	guaB
DDB_G0270816	DDB_G0270816	DDB_G0283741	rpl26
DDB_G0270966	DDB_G0270966	DDB_G0284237	rps12
DDB_G0271120	DDB_G0271120	DDB_G0285025	alrE
DDB_G0271298	rpl27	DDB_G0285429	purA
DDB_G0271306	nmd3	DDB_G0285545	DDB_G0285545
DDB_G0271374	DDB_G0271374	DDB_G0285971	rpl37
DDB_G0271632	pus7	DDB_G0286075	rps5
DDB_G0271870	agnC	DDB_G0286117	rps10
DDB_G0271976	rpl32	DDB_G0286181	romo1
DDB_G0272030	DDB_G0272030	DDB_G0286231	DDB_G0286231
DDB_G0272106	arpB	DDB_G0286501	rplP0
DDB_G0272110	gskA	DDB_G0287147	gnl3
DDB_G0272208	idhC	DDB_G0287297	p80
DDB_G0272210	idhM	DDB_G0287627	timm17
DDB_G0272236	aspS1	DDB_G0287765	DDB_G0287765
DDB_G0272248	act16	DDB_G0288333	purB
DDB_G0272308	rps29	DDB_G0288501	ddx42
DDB_G0272380	DDB_G0272380	DDB_G0288907	smtA
DDB_G0272442	DDB_G0272442	DDB_G0288909	pus3
DDB_G0272520	act15	DDB_G0289325	scsA
DDB_G0272758	chtf18	DDB_G0289415	DDB_G0289415
DDB_G0272760	mcm6	DDB_G0289499	lsm7
DDB_G0272781	pmmB	DDB_G0289699	nola2
DDB_G0272951	DDB_G0272951	DDB_G0289877	rps9
DDB_G0272989	vps5	DDB_G0290141	rps17
DDB_G0273437	DDB_G0273437	DDB_G0290495	DDB_G0290495
DDB_G0274111	pfkA	DDB_G0290535	DDB_G0290535
DDB_G0274131	act17	DDB_G0290745	pabpc1B
DDB_G0274135	act6	DDB_G0292460	rpl6
DDB_G0274213	prpf3	DDB_G0293070	DDB_G0293070
DDB_G0274229	prpf8	DDB_G0293298	mhsp70
DDB_G0274273	DDB_G0274273	DDB_G0293558	pabpc1A
DDB_G0274371	mpheS	DDB_G0293674	hspH2
DDB_G0274381	vatP	DDB_G0293682	DDB_G0293682
DDB_G0274409	pakF	DDB_G0295477	nip7
DDB_G0274561	act21
DDB_G0274587	nup62
DDB_G0274595	catA
DDB_G0274601	act9
DDB_G0274627	eif3D
DDB_G0274669	DDB_G0274669
DDB_G0274695	DDB_G0274695
DDB_G0274789	DDB_G0274789
DDB_G0274799	cpsf3
DDB_G0274995	DDB_G0274995
DDB_G0275023	act22
DDB_G0275049	DDB_G0275049
DDB_G0275075	DDB_G0275075
DDB_G0275159	DDB_G0275159
DDB_G0275305	DDB_G0275305
DDB_G0275443	helB1
DDB_G0275451	alxA
DDB_G0275759	rpa1
DDB_G0275775	psmD4
DDB_G0275777	DDB_G0275777
DDB_G0275809	msh2
DDB_G0275863	nmt
DDB_G0275895	cchl
DDB_G0276057	DDB_G0276057
DDB_G0276077	mlcR
DDB_G0276121	DDB_G0276121
DDB_G0276137	xrn1
DDB_G0276253	DDB_G0276253
DDB_G0276283	utp13
DDB_G0276299	agnA
DDB_G0276335	pyr1-3
DDB_G0276515	DDB_G0276515
DDB_G0276657	npcB
DDB_G0276697	DDB_G0276697
DDB_G0276731	DDB_G0276731
DDB_G0276871	rpl10a
DDB_G0276933	mcfX
DDB_G0276973	nramp1
DDB_G0277033	swi3
DDB_G0277145	pkaD
DDB_G0277401	vatB
DDB_G0277515	DDB_G0277515
DDB_G0277533	DDB_G0277533
DDB_G0277543	DDB_G0277543
DDB_G0277789	DDB_G0277789
DDB_G0277803	rpl4
DDB_G0277823	alaS
DDB_G0277825	arcA
DDB_G0277841	ctr9
DDB_G0277855	fimA
DDB_G0277867	rab1B
DDB_G0277879	ugpB
DDB_G0277885	gnd
DDB_G0277889	amtB
DDB_G0278141	vps11
DDB_G0278179	DDB_G0278179
DDB_G0278193	DDB_G0278193
DDB_G0278339	DDB_G0278339
DDB_G0278341	DDB_G0278341
DDB_G0278345	acly
DDB_G0278713	prosc
DDB_G0278733	aip1
DDB_G0278755	gacR
DDB_G0278797	DDB_G0278797
DDB_G0278849	etfdh
DDB_G0278943	DDB_G0278943
DDB_G0279003	DDB_G0279003
DDB_G0279183	kil2
DDB_G0279207	rps19
DDB_G0279279	DDB_G0279279
DDB_G0279311	cdc5l
DDB_G0279313	pigN
DDB_G0279327	cnrP
DDB_G0279451	drg2
DDB_G0279557	DDB_G0279557
DDB_G0279649	acapA
DDB_G0279655	DDB_G0279655
DDB_G0279837	lsm1
DDB_G0279943	DDB_G0279943
DDB_G0280143	DDB_G0280143
DDB_G0280147	ddx47
DDB_G0280173	isca1
DDB_G0280251	DDB_G0280251
DDB_G0280393	DDB_G0280393
DDB_G0280475	coq7
DDB_G0280545	act7
DDB_G0280755	ubqB
DDB_G0280761	DDB_G0280761
DDB_G0280897	pgmB
DDB_G0280909	tal
DDB_G0280975	racE
DDB_G0281099	DDB_G0281099
DDB_G0281165	DDB_G0281165
DDB_G0281279	DDB_G0281279
DDB_G0281337	rab14
DDB_G0281471	pdkA
DDB_G0281565	rpl19
DDB_G0281585	cpsf1
DDB_G0281603	DDB_G0281603
DDB_G0281685	nol1
DDB_G0281693	DDB_G0281693
DDB_G0281789	DDB_G0281789
DDB_G0281841	ddx24
DDB_G0281947	tra1
DDB_G0282171	DDB_G0282171
DDB_G0282191	polA1
DDB_G0282235	rfc5
DDB_G0282361	prlA
DDB_G0282491	DDB_G0282491
DDB_G0282741	ddx18
DDB_G0283017	DDB_G0283017
DDB_G0283309	DDB_G0283309
DDB_G0283329	mcfO
DDB_G0283375	coyA
DDB_G0283459	gcn5
DDB_G0283495	DDB_G0283495
DDB_G0283673	gpi
DDB_G0283701	guaB
DDB_G0283741	rpl26
DDB_G0283755	arpC
DDB_G0283789	dimt1l
DDB_G0283813	hmgL
DDB_G0283947	DDB_G0283947
DDB_G0283981	pms1
DDB_G0284039	pprA
DDB_G0284069	DDB_G0284069
DDB_G0284171	chdA
DDB_G0284197	proS
DDB_G0284237	rps12
DDB_G0284245	DDB_G0284245
DDB_G0284267	eIF2a
DDB_G0284319	sympk
DDB_G0284363	cf60
DDB_G0284489	pdkB
DDB_G0284517	psmC6
DDB_G0284663	mrd1
DDB_G0284669	prsA
DDB_G0284693	DDB_G0284693
DDB_G0284737	DDB_G0284737
DDB_G0284831	4cl1
DDB_G0284833	exoc4
DDB_G0284845	gxcC
DDB_G0284849	DDB_G0284849
DDB_G0284911	timm10
DDB_G0284953	oplah
DDB_G0285025	alrE
DDB_G0285293	spt4
DDB_G0285323	atg9
DDB_G0285429	purA
DDB_G0285465	nog1
DDB_G0285507	clp1
DDB_G0285545	DDB_G0285545
DDB_G0285579	nup107
DDB_G0285641	gacJ
DDB_G0285653	DDB_G0285653
DDB_G0285703	hipA
DDB_G0285705	DDB_G0285705
DDB_G0285897	DDB_G0285897
DDB_G0285901	DDB_G0285901
DDB_G0285923	DDB_G0285923
DDB_G0285961	rfc1
DDB_G0285971	rpl37
DDB_G0286075	rps5
DDB_G0286117	rps10
DDB_G0286149	dnpep
DDB_G0286181	romo1
DDB_G0286191	atg8
DDB_G0286231	DDB_G0286231
DDB_G0286303	ku80
DDB_G0286309	DDB_G0286309
DDB_G0286331	DDB_G0286331
DDB_G0286455	nxf
DDB_G0286501	rplP0
DDB_G0286505	DDB_G0286505
DDB_G0286519	dgtB
DDB_G0286623	mcm2
DDB_G0286753	eIF5
DDB_G0286797	tsg101
DDB_G0286923	DDB_G0286923
DDB_G0287009	mcfC
DDB_G0287053	lsm4
DDB_G0287147	gnl3
DDB_G0287255	gcvP
DDB_G0287269	ccbl
DDB_G0287287	DDB_G0287287
DDB_G0287297	p80
DDB_G0287331	DDB_G0287331
DDB_G0287337	taf5
DDB_G0287423	DDB_G0287423
DDB_G0287425	DDB_G0287425
DDB_G0287519	DDB_G0287519
DDB_G0287627	timm17
DDB_G0287633	DDB_G0287633
DDB_G0287661	spt5
DDB_G0287765	DDB_G0287765
DDB_G0287815	DDB_G0287815
DDB_G0287839	DDB_G0287839
DDB_G0287953	psmD1
DDB_G0287959	DDB_G0287959
DDB_G0287961	DDB_G0287961
DDB_G0288007	DDB_G0288007
DDB_G0288127	ogdh
DDB_G0288169	cox10
DDB_G0288187	ddi1
DDB_G0288223	anapc3
DDB_G0288319	arcE
DDB_G0288333	purB
DDB_G0288387	accA
DDB_G0288501	ddx42
DDB_G0288547	DDB_G0288547
DDB_G0288875	ndufv1
DDB_G0288879	act11
DDB_G0288895	DDB_G0288895
DDB_G0288907	smtA
DDB_G0288909	pus3
DDB_G0288923	upf1
DDB_G0289005	act4
DDB_G0289325	scsA
DDB_G0289415	DDB_G0289415
DDB_G0289499	lsm7
DDB_G0289501	cdc40
DDB_G0289511	act28
DDB_G0289553	act1
DDB_G0289587	DDB_G0289587
DDB_G0289663	act5
DDB_G0289699	nola2
DDB_G0289721	ap2s1
DDB_G0289811	act10
DDB_G0289877	rps9
DDB_G0290141	rps17
DDB_G0290227	npl4
DDB_G0290263	pho2a
DDB_G0290331	ssrp1
DDB_G0290377	agnB
DDB_G0290389	ascc3
DDB_G0290495	DDB_G0290495
DDB_G0290501	xpnpep1
DDB_G0290535	DDB_G0290535
DDB_G0290537	DDB_G0290537
DDB_G0290547	DDB_G0290547
DDB_G0290653	DDB_G0290653
DDB_G0290745	pabpc1B
DDB_G0290891	gacL
DDB_G0290929	gtf2b
DDB_G0291133	DDB_G0291133
DDB_G0291149	DDB_G0291149
DDB_G0291163	nup155
DDB_G0291183	dhx8
DDB_G0291360	dus4l
DDB_G0291362	rpc19
DDB_G0291370	DDB_G0291370
DDB_G0291512	epnA
DDB_G0291694	DDB_G0291694
DDB_G0291708	guf1
DDB_G0291714	abcB3
DDB_G0291738	rabG1
DDB_G0291764	DDB_G0291764
DDB_G0291802	qtrt1
DDB_G0291816	DDB_G0291816
DDB_G0292096	DDB_G0292096
DDB_G0292266	amdA
DDB_G0292378	fhbA
DDB_G0292402	hacl1
DDB_G0292460	rpl6
DDB_G0292676	bub1
DDB_G0292852	DDB_G0292852
DDB_G0292924	adcA
DDB_G0292992	helA
DDB_G0292994	pdhA
DDB_G0293030	mileS
DDB_G0293070	DDB_G0293070
DDB_G0293128	DDB_G0293128
DDB_G0293248	grpA
DDB_G0293298	mhsp70
DDB_G0293438	abcB2
DDB_G0293512	DDB_G0293512
DDB_G0293558	pabpc1A
DDB_G0293672	DDB_G0293672
DDB_G0293674	hspH2
DDB_G0293682	DDB_G0293682
DDB_G0293992	DDB_G0293992
DDB_G0295477	nip7
DDB_G0295737	DDB_G0295737
