## Supplementary material for "Role of Epigenetics in Unicellular to Multicellular Transition in *Dictyostelium*": Table S8

### Sheet: Bulk RNAseq
Vegetative Replicate 1
target_id	length	eff_length	est_counts	tpm
DDB0169550	55564	55320.2	20258600	735395
DDB0215018	161967	161723	6286.25	78.0574
DDB0215151	16660	16416.2	3572.76	437.046
DDB0220052	75732	75488.2	9709710	258299
DDB0232428	4923596	4923350	2425250	989.215
DDB0232429	8484197	8483950	3996350	945.932
DDB0232430	6357299	6357060	3416990	1079.4
DDB0232431	5450249	5450010	2563280	944.484
DDB0232432	5125352	5125110	2270220	889.529
DDB0232433	3602379	3602140	1610020	897.565
DDB0237465	85150	84906.2	1901.7	44.9778
Total # of Reads			4.62622e+07
Vegetative Replicate 2
target_id	length	eff_length	est_counts	tpm
DDB0169550	55564	55311.4	12744300	649261
DDB0215018	161967	161714	2663.21	46.4059
DDB0215151	16660	16407.4	962.641	165.326
DDB0220052	75732	75479.4	9201900	343531
DDB0232428	4923596	4923340	2019440	1155.81
DDB0232429	8484197	8483940	3488640	1158.71
DDB0232430	6357299	6357050	3012930	1335.52
DDB0232431	5450249	5450000	2231920	1153.98
DDB0232432	5125352	5125100	1923970	1057.82
DDB0232433	3602379	3602130	1405930	1099.82
DDB0237465	85150	84897.4	1069.82	35.5087
Total # of Reads			3.60337e+07
Streaming Replicate 1
target_id	length	eff_length	est_counts	tpm
DDB0169550	55564	55330.6	8265180	699316
DDB0215018	161967	161734	5848.51	169.29
DDB0215151	16660	16426.6	2905.36	828.017
DDB0220052	75732	75498.6	4625340	286808
DDB0232428	4923596	4923360	2219890	2110.84
DDB0232429	8484197	8483960	3658080	2018.56
DDB0232430	6357299	6357070	2852870	2100.93
DDB0232431	5450249	5450020	2707560	2325.77
DDB0232432	5125352	5125120	2337800	2135.46
DDB0232433	3602379	3602150	1643660	2136.18
DDB0237465	85150	84916.6	925.575	51.0277
Total # of Reads			2.83201e+07
Streaming Replicate 2
target_id	length	eff_length	est_counts	tpm
DDB0169550	55564	55314.6	12044100	721121
DDB0215018	161967	161718	8683.08	177.824
DDB0215151	16660	16410.6	2277.9	459.709
DDB0220052	75732	75482.6	6039720	264998
DDB0232428	4923596	4923350	3155480	2122.65
DDB0232429	8484197	8483950	5396910	2106.78
DDB0232430	6357299	6357050	4158540	2166.5
DDB0232431	5450249	5450000	4015660	2440.25
DDB0232432	5125352	5125100	3395130	2193.95
DDB0232433	3602379	3602130	2348950	2159.67
DDB0237465	85150	84900.6	1358.46	52.9917
Total # of Reads			4.05668e+07
Mound Replicate 1
target_id	length	eff_length	est_counts	tpm
DDB0169550	55564	55291.7	7129560	499947
DDB0215018	161967	161695	2200.13	52.7563
DDB0215151	16660	16387.7	99.3025	23.4943
DDB0220052	75732	75459.7	9453990	485759
DDB0232428	4923596	4923320	2814570	2216.53
DDB0232429	8484197	8483920	5724620	2616.2
DDB0232430	6357299	6357030	3543090	2160.97
DDB0232431	5450249	5449980	3711330	2640.32
DDB0232432	5125352	5125080	2913950	2204.46
DDB0232433	3602379	3602110	2145020	2308.85
DDB0237465	85150	84877.7	1531.21	69.9461
Total # of Reads			3.744e+07
Mound Replicate 2
target_id	length	eff_length	est_counts	tpm
DDB0169550	55564	55302.9	7874180	545749
DDB0215018	161967	161706	3013.95	71.4407
DDB0215151	16660	16398.9	221.062	51.6697
DDB0220052	75732	75470.9	8642920	438951
DDB0232428	4923596	4923330	2971250	2313.21
DDB0232429	8484197	8483940	6242570	2820.34
DDB0232430	6357299	6357040	3761150	2267.78
DDB0232431	5450249	5449990	4069260	2861.91
DDB0232432	5125352	5125090	3106620	2323.39
DDB0232433	3602379	3602120	2359520	2510.74
DDB0237465	85150	84888.9	1748.85	78.9653
Total # of Reads			3.90325e+07
Fruiting Replicate 1
target_id	length	eff_length	est_counts	tpm
DDB0169550	55564	55312.1	7805910	542301
DDB0215018	161967	161715	1868.52	44.4
DDB0215151	16660	16408.1	169.101	39.6026
DDB0220052	75732	75480.1	8706610	443255
DDB0232428	4923596	4923340	2740600	2139.06
DDB0232429	8484197	8483950	5217850	2363.37
DDB0232430	6357299	6357050	4291680	2594.23
DDB0232431	5450249	5450000	3343850	2357.7
DDB0232432	5125352	5125100	2762680	2071.41
DDB0232433	3602379	3602130	2223570	2372.08
DDB0237465	85150	84898.1	10204.4	461.877
Total # of Reads			3.7105e+07
Fruiting Replicate 2
target_id	length	eff_length	est_counts	tpm
DDB0169550	55564	55306.6	8781740	559199
DDB0215018	161967	161710	2295.63	49.9953
DDB0215151	16660	16402.6	167.331	35.9275
DDB0220052	75732	75474.6	9154790	427180
DDB0232428	4923596	4923340	2941770	2104.32
DDB0232429	8484197	8483940	4991980	2072.23
DDB0232430	6357299	6357040	4795140	2656.5
DDB0232431	5450249	5449990	3414080	2206.18
DDB0232432	5125352	5125090	2764600	1899.73
DDB0232433	3602379	3602120	2286580	2235.59
DDB0237465	85150	84892.6	8690.57	360.53
Total # of Reads			3.91418e+07

### Sheet: Single Cell RNAseq
	Vegetative Replicate 1	Vegetative Replicate 2	Vegetative Replicate 3
Estimated number of cells	11788	7877	5843
Number of reads	424104189	468282432	386955755
Sequencing saturation	0.23	0.296	0.309
Fraction reads in cells	0.879	0.854	0.734
Mean reads per cell	35978	59449	66226
Median Genes per cell	2685	3337	1449
Total genes deteted	11786	11820	11758
Median UMI counts per cell	12398	18238	3302
Reads mapped confidently to genome	0.899	0.898	0.884
	Streaming Replicate 1	Streaming Replicate 2	Streaming Replicate 3
Estimated number of cells	7330	9884	5582
Number of reads	391217904	419752360	287575968
Sequencing saturation	0.372	0.358	0.327
Fraction reads in cells	0.795	0.753	0.71
Mean reads per cell	53372	42468	51518
Median Genes per cell	3065	2637	2488
Total genes deteted	11789	11805	11651
Median UMI counts per cell	10205	7840	8048
Reads mapped confidently to genome	0.853	0.862	0.815
	Slug Replicate 1	Slug Replicate 2	Slug Replicate 3
Estimated number of cells	9107	9433	7146
Number of reads	452916003	463232001	388650589
Sequencing saturation	0.536	0.534	0.372
Fraction reads in cells	0.674	0.655	0.704
Mean reads per cell	49733	49108	54387
Median Genes per cell	2006	1915	2282
Total genes deteted	11909	11853	11868
Median UMI counts per cell	5139	4773	7040
Reads mapped confidently to genome	0.863	0.854	0.846
	Fruiting Replicate 1	Fruiting Replicate 2	Fruting Replicate 3
Estimated number of cells	4922	9528	7886
Number of reads	380060543	345989902	310111439
Sequencing saturation	0.662	0.543	0.553
Fraction reads in cells	0.859	0.814	0.849
Mean reads per cell	77217	36313	39324
Median Genes per cell	1412	1000	887
Total genes deteted	11934	11909	11849
Median UMI counts per cell	5328	3161	2818
Reads mapped confidently to genome	0.862	0.846	0.823

### Sheet: ATACseq
	Total reads	Mapped reads	Mapping rate%	usable reads after deduplication	Condition	Read mode
Vegetative A	11,094,685	10,869,627	0.9797	4,165,630	Frozen	Single end
Vegetative B	9,649,001	9,454,276	0.9798	3,331,317	Frozen	Single end
Streaming A	12,209,444	11,912,164	0.9757	1,766,674	Frozen	Single end
Streaming B	13,915,530	13,608,767	0.978	1,748,096	Frozen	Single end
Mound A	12,661,017	12,402,008	0.9795	1,823,526	Frozen	Single end
Mound B	17,681,470	17,381,910	0.9831	1,498,745	Frozen	Single end
Fruiting A	8,311,732	8,035,467	0.9668	2,915,385	Frozen	Single end
Fruiting B	11,583,993	11,236,508	0.97	2,818,582	Frozen	Single end
Vegetative 1	27247714	2.53376e+07	0.9299	8389447	Fresh	Pair end
Vegetative 2	25836398	2.40485e+07	0.9308	7890982	Fresh	Pair end
Vegetative 3	27726737	2.59605e+07	0.9363	8932878	Fresh	Pair end
Streaming 1	26326546	2.39177e+07	0.9085	7264167	Fresh	Pair end
Streaming 2	26440207	2.4592e+07	0.9301	7732013	Fresh	Pair end
Streaming 3	27253955	2.52317e+07	0.9258	8386731	Fresh	Pair end
Mound 1	37488489	3.35147e+07	0.894	16958776	Fresh	Pair end
Mound 2	37284142	3.53938e+07	0.9493	13401095	Fresh	Pair end
Mound 3	31146535	2.70726e+07	0.8692	11760572	Fresh	Pair end
Mound 4	36368409	2.8782e+07	0.7914	20176897	Fresh	Pair end
Fruiting 1	35150926	2.80715e+07	0.7986	26510951	Fresh	Pair end
Fruiting 2	35101454	2.8899e+07	0.8233	26378689	Fresh	Pair end
Fruiting 3	28490753	2.31174e+07	0.8114	24331195	Fresh	Pair end

### Sheet: ChIPseq
Batch 1						Batch 2
Sample Name	# of reads (million)	% Dups	% GC	Mapping rate		Sample Name	# of reads (million)	% Dups	% GC	Mapping rate
VA_input	11.5	0.376	0.27	0.9153		VB_input	25.2	0.393	0.26	0.9702
VA_H3	12.2	0.38	0.34	0.8971		VB_H3	13.9	0.325	0.3	0.9533
VA_H3K4me3	10.8	0.305	0.33	0.9045		VB_H3K4me3	22.4	0.363	0.32	0.9199
VA_H3K27ac	13.5	0.411	0.34	0.9061		VB_H3K27ac	28	0.439	0.33	0.9306
VA_H3K36me3	24.4	0.851	0.4	0.4744		VB_H3K36me3	25.8	0.599	0.41	0.1954
VA_H3K4me1	17.4	0.826	0.38	0.7057		VB_H3K4me1	23.1	0.525	0.36	0.7483
VA_H3K9me3	22	0.859	0.38	0.6296		VB_H3K9me3	19.6	0.602	0.39	0.6752
VA_H3K27me3	33.5	0.713	0.42	0.2868		VB_H3K27me3	25.2	0.592	0.48	0.258
FA_input	13.4	0.833	0.38	0.924		FB_input	27.2	0.392	0.26	0.9652
FA_H3	13.7	0.352	0.33	0.9293		FB_H3	20	0.4	0.33	0.954
FA_H3K4me3	11.8	0.616	0.37	0.7243		FB_H3K4me3	17.1	0.329	0.32	0.9162
FA_H3K27ac	11.6	0.303	0.34	0.8452		FB_H3K27ac	16.3	0.339	0.36	0.8118
FA_H3K36me3	17.4	0.839	0.41	0.3475		FB_H3K36me3	24.8	0.372	0.41	0.4544
FA_H3K4me1	9.8	0.671	0.34	0.8826		FB_H3K4me1	19.2	0.462	0.39	0.6562
FA_H3K9me3	13.4	0.833	0.38	0.6352		FB_H3K9me3	13.6	0.784	0.4	0.5082
FA_H3K27me3	14.2	0.859	0.46	0.2456		FB_H3K27me3	20.3	0.534	0.43	0.3997
SA_input	6.6	0.334	0.27	0.8996		SB_input	19.1	0.296	0.25	0.9688
SA_H3	6.4	0.476	0.36	0.7434		SB_H3	17	0.337	0.32	0.9591
SA_H3K4me3	7.4	0.293	0.34	0.8909		SB_H3K4me3	17.4	0.277	0.35	0.7536
SA_H3K27ac	7	0.756	0.37	0.8236		SB_H3K27ac	11.9	0.263	0.33	0.8797
SA_H3K36me3	6.3	0.424	0.47	0.2525		SB_H3K36me3	17.8	0.368	0.4	0.4723
SA_H3K4me1	14.8	0.769	0.41	0.5338		SB_H3K4me1	10.2	0.19	0.33	0.9068
SA_H3K9me3	40	0.757	0.41	0.4583		SB_H3K9me3	12.5	0.467	0.38	0.6967
SA_H3K27me3	15.7	0.644	0.47	0.1882		SB_H3K27me3	15	0.262	0.43	0.279
MA_input	17.2	0.373	0.29	0.9229		MB_input	25	0.359	0.26	0.9685
MA_H3	14.2	0.422	0.35	0.9045		MB_H3	20.3	0.48	0.35	0.8915
MA_H3K4me3	15.7	0.644	0.47	0.7766		MB_H3K4me3	17.1	0.34	0.33	0.8733
MA_H3K27ac	9.9	0.32	0.35	0.8431		MB_H3K27ac	15.1	0.301	0.34	0.8512
MA_H3K36me3	11.5	0.816	0.48	0.2354		MB_H3K36me3	20.5	0.484	0.43	0.4563
MA_H3K4me1	12.3	0.859	0.49	0.1579		MB_H3K4me1	25.1	0.657	0.41	0.4683
MA_H3K9me3	13.7	0.764	0.45	0.3566		MB_H3K9me3	23.1	0.514	0.41	0.4879
MA_H3K27me3	18	0.686	0.51	0.1666		MB_H3K27me3	23.5	0.416	0.47	0.0983
